# Dynamic evolution of recently duplicated genes in *Caenorhabditis elegans*

**DOI:** 10.1101/2022.03.10.483751

**Authors:** Fuqiang Ma, Chun Yin Lau, Chaogu Zheng

## Abstract

As a major origin of evolutionary novelties, gene duplication is a widespread phenomenon across species. However, the evolutionary force that determines the fate of duplicate genes is still under debate. Here, we studied the functional evolution of duplicate genes at both macroevolution and microevolution scales using the genomic sequences of eleven *Caenorhabditis* species and 773 *C. elegans* wild isolates. We found that compared to older duplicate genes and single-copy genes, recently duplicated gene copies showed rapid turnover, large genetic diversity, and signs of balancing and positive selection within the species. Young duplicate genes have low basal expression restricted to a few tissues but show highly responsive expression towards pathogenic infections. Recently duplicated genes are enriched in chemosensory perception, protein degradation, and innate immunity, implicating their functions in enhancing adaptability to external perturbations. Importantly, we found that young duplicate genes are rarely essential, while old duplicate genes have the same level of essentiality as singletons, suggesting that essentiality develops over a long time. Together, our work in *C. elegans* demonstrates that natural selection shapes the dynamic evolutionary trajectory of duplicate genes.

**Significance:** The “evolution by gene duplication” theory suggests that gene duplications provide the genetic materials for mutation and selection to act upon, expand the repertoire of molecular functions, and enable evolutionary novelty. Although various models were proposed to describe the fate of duplicate genes, empirical evidence for these models is limited. We analyzed gene duplications in eleven nematode *Caenorhabditis* species and studied the intraspecific variation of these duplicate genes among *C. elegans* wild strains. We found that compared to older duplicate gens and single-copy genes, recently duplicated genes show rapid turnover, large genetic diversity, and strong signs of balancing and positive selection but rarely develop essential functions. Our results describe the evolutionary trajectory of duplicate genes shaped by natural selection.
