## Supplementary material for "Dynamic evolution of recently duplicated genes in *Caenorhabditis elegans*": Table S1

### Sheet: Sheet1
Species Name	Provider	Assembly	BioProject ID	Genome size	Contig number	BUSCO_annotation(%)	BUSCO_assembly(%)	N50
Caenorhabditis becei	BANG	CBECE_v1	PRJEB28243	87867412	1565	96.8	97.6	767505
Caenorhabditis bovis	BANG	CBOVIS_v1	PRJEB34497	62726283	35	94.5	94.2	7557458
Caenorhabditis briggsae	WormBase	CB4	PRJNA10731	108384165	367	98.7	97.7	17485439
Caenorhabditis elegans	WormBase	WBcel235	PRJNA13758	100286401	7	99.7	98.6	17493829
Caenorhabditis inopinata	University of Miyazaki	Sp34_v7	PRJDB5687	122994328	6	98	96.6	20594552
Caenorhabditis latens	University of Oregon	CaeLat1.0	PRJNA248912	117124750	1858	89.4	97	366678
Caenorhabditis nigoni	Cornell University	nigoni.pc_2016.07.14	PRJNA384657	129488540	155	96.4	98.6	20390332
Caenorhabditis panamensis	BANG	CPANA_v1	PRJEB28259	79045575	985	96.7	97.3	487150
Caenorhabditis remanei	University of Oregon	CRPX506	PRJNA577507	130480874	187	91.8	97.8	21501900
Caenorhabditis tribulationis	BANG	CTRIB_v1	PRJEB12608	101228815	3276	97.9	97.7	224519
Caenorhabditis tropicalis	McDonnell Genome Institute	Caenorhabditis_sp11_JU1373-3.0.1	PRJNA53597	79321433	665	90.3	97	20921866
Caenorhabditis angaria	California Institute of Technology	13mar2012	PRJNA51225	105997628	34621	63.4	77.7	79665
Caenorhabditis brenneri	WormBase	C_brenneri-6.0.1b	PRJNA20035	190369721	3305	95.9	96.6	377250
Caenorhabditis japonica	WormBase	C_japonica-7.0.1	PRJNA12591	166256191	18817	89.7	92.4	94114
Caenorhabditis parvicauda	BANG	CPARV_v1	PRJEB12595	93733926	5716	89.7	89.5	44393
Caenorhabditis quiockensis	BANG	CQUIO_v1	PRJEB11354	100371645	4890	95.6	95.9	139266
Caenorhabditis sinica	University of Edinburgh	1.0	PRJNA194557	131797386	15261	91.5	93.9	25151
Caenorhabditis sulstoni	BANG	CSULS_v1	PRJEB12601	65098870	2044	95	97.9	136669
Caenorhabditis uteleia	BANG	CUTEL_v1	PRJEB12600	104046868	3222	95.9	96	175547
Caenorhabditis waitukubuli	BANG	CWAIT_v1	PRJEB12602	91416478	21203	92.8	92.5	15045
Caenorhabditis zanzibari	BANG	CZANZ_v1	PRJEB12596	101086038	3127	98.8	98.2	91045
