## Supplementary material for "Dynamic evolution of recently duplicated genes in *Caenorhabditis elegans*": Table S10

### Sheet: Sheet1
Gene name	Forward primer (5'-3')	Reverse primer (5'-3')
srp-6	CAGCCGGTCATCTCTAGTACG	CGTCAGATGAGAAGTGAGTCAGC
zim-2	GCTAGGGACGAGGATGTGAAG	GACGAGGAGTTCGTTCAGCTTT
pals-25	ACCTCCCGAAGGCTGTGAAG	CAGCAACTCCGCAAACTCCC
lin-11	AGTGGTCAAGGGAGAGAATTGC	GTTCCGAATGGTCCTCTGTAGTT
vab-3	GTACGGAGACTGAGTTGTCAGG	GAGGCTGAAGACATAGACGATGG
ast-1	TCCCGCCAAATCGAATGCTC	CTGACCACAACTCGGAAGGTTG
nhr-67	AGCGCACACCTTGGTTAGAC	CCACCTGCGGATTACTGTACT
